# Early reduction in PD-L1 expression predicts faster treatment response in human cutaneous leishmaniasis

**DOI:** 10.1101/2020.02.21.959528

**Authors:** Nidhi S. Dey, Sujai Senarathna, Vijani Somaratne, Nayani Madarasinghe, Bimalka Seneviratne, Sarah Forrester, Marcela Montes De Oca, Luiza Campos Reis, Srija Moulik, Pegine Walrad, Mitali Chatterjee, Hiro Goto, Renu Wickremasinghe, Dimitris Lagos, Paul M. Kaye, Shalindra Ranasinghe

## Abstract

Cutaneous leishmaniasis (CL) is a chronic skin disease caused by *Leishmania* parasites and in Sri Lanka, CL is caused by *L. donovani.* Pentavalent antimonials (e.g. sodium stibogluconate; SSG) are first line drugs for CL, despite protracted and painful treatment regimens. Data from animal models indicate that the effectiveness of SSG requires drug-immune synergy, but mechanistic insight from patients is lacking. We studied whole blood and lesion transcriptomes from CL patients in Sri Lanka at presentation and during SSG treatment. In lesions, we identified differential expression of immune-related genes, including immune checkpoint molecules, after the onset of treatment whereas no differentially expressed genes were identified in whole blood. We confirmed reduced lesional PD-L1 and IDO1 protein expression on treatment in a second validation cohort, using digital spatial profiling and quantitative immunohistochemistry. Dual IHC-FISH revealed significantly higher expression of these immune checkpoint molecules on parasite-infected compared to non-infected lesional CD68^+^ monocytes / macrophages. Crucially, early reduction in PD-L1 but not IDO1 expression was predictive of rate of clinical cure and occurred in parallel with a reduction in parasite load. A multivariate cox proportional hazard model showed that patients with lower PD-L1 expression on treatment were more likely to cure earlier (HR= 4.88). Our data support a model whereby the initial anti-leishmanial activity of antimonial drugs alleviates checkpoint inhibition of T cell immunity, facilitating immune-drug synergism and clinical cure. Our findings demonstrate that PD-L1 expression can be used as an early predictor of clinical response to SSG treatment and support the use of PD-L1 inhibition as adjunct host directed therapy in Sri Lankan CL.
