## Supplemental Table 1 for "Early reduction in PD-L1 expression predicts faster treatment response in human cutaneous leishmaniasis"

### Sheet: Sheet1
					At presentation			After 2 weeks of treatment
Patient number	Age	Gender	duration of the lesion in months	Comments	Amastigote grade	Histology	Amastin (by RNA-FISH)	Amastigote grade	Histology	Amastin (by RNA-FISH)	Treatment response at end of treatment	SSG doses & cryo	Included/ excluded in DE analyses
P1	18	F	6	single lesion	4	Section shows skin tissue with dermal diffuse inflammatory infiltrate of histiocytes, lymphocytes and plasma cells. Amastigotes are present in some histiocytes. Diagnosis: cutaneous leishmaniasis (CL)	Negative	0	Section of skin tissue with dermal diffuse histiocytes, plasma cells and lymphocytes infitrate. The epidermis shows acanthosis. Amastigotes are not seen.	Negative	Not contactable		Included
P2	18	F	2	single lesion	3	Section shows skin tissue with dermal moderate -heavy lymphocytes, plasma cells and histiocytes infitrate. Amastigotes are not see. Diagnosis: Appearance comatible with changes associated with CL.	Positive	2	Section of skin tissue with dermal granulation tissue infiltrated by plasma cells and lymphocytes. Epidermal acanthosis is also noted.Amastigotes were not seen	Not assayed	complete cure	11SSG	Excluded
P3	39	M	18	single lesion	0	Sections show skin tissue with epidermal acanthosis. The dermis shows fibrosis and organized granulation tissue infiltrated by lymphocytes and histiocytes.Amastigotes are not seen. Diagnosis benign ulcer.	Negative	0	Sections revealed skin tissue with epidermal acanthosis. The dermis shows granulation tissue with myeloid lymphocytes and plasma cell infiltrate.Amastigotes not seen.	Negative	complete cure	13SSG 2 cryo	Excluded
P4	32	M	6	single lesion	0	Sections reveal ulcerated skin tissue heavy diffuse dermal inflammatory infiltrate of histiocytes, plasma cells and lymphocytes. Amastigoes were not seen. Appearance compatible with changes associated with CL.	Negative	Amastigote like forms seen	Sections revealed ulceratied skin tissue with epidermal acanthosis dermal moderateinflammatory infitrate of plasma cells, lymphocytes and histiocytes. Amastigotes not seen.	Negative	complete cure	20SSG 0 cryo	Included
P5	29	M	18	single lesion	2	Sections of skin tissue with an ulcer. The dermis shows diffuse histiocytes, plasma cells and lymphocytes infiltrate. Many amastigotes are seen in superficial histiocytes.Adjacent epidermis shows acanthosis. Diagnosis : CL.	Negative	Amastigote like forms seen	Sections of skin tissue with dermal plasma cells, lymphocytes and histiocytes infiltrate. Epidermas shows acanthosis.Amastigotes not seen.	Negative	Compete cure	11 SSG 2 cryo	Included
P6	40	F	3.5	single lesion	Amastigote like forms seen	Sections show skin tissue with dermal mixed inflammatory infitrate of histiocytes, plasma cells and lymphocytes. The epidermis shows acanthosis. Amastigotes are not seen. Diagnosis: Appearances are compatible with changes associated with CL.	Negative	2	Sections of skin tissue with marked acanthosisof th eepidermis. The dermis chows plasma cells, lymphocytes and hisiocyte infiltrate. Amastigotes not seen	Negative	complete cure	17SSG 2 cryo	Included
P7	35	M	1	Had 2 more lesions on the left ankle; both medial & lateral sides, all lesions untreated	Amastigote like forms seen	ulcer base is composed of granulation tissue infiltrated by lymphocytes, plasma cells and histiocytes. Many Amastigotes are seen in in hisiocytes. Epidermis shows acanthosis. Diagnosis : CL.	Positive	3	Section of the skin with dermal tissue with inflitration of lymphocytes, plasma cells and histiocytes. Amastigotes not seen.	Negative	complete cure	14 SSG 0 cryo	Included
P8	51	F	6	single lesion	6	Sections reveal skin tissue with dermal heavy lymphocytes, plasma cells and histiocytes infiltrate. Histiocyte aggregates are also present.Amastigotes are notseen. Diagnosis: Appearances compatible with changes associated with CL.	Negative	3	Sections reveal skin tissue with heavy dermal inflammatory infitrate of histiocytes, plasma cells and lymphocytes. Multinucleated giant cells are also present. Many amastigotes are seen.	Positive	complete cure	10 SSG 5 cryo	Included
