## Supplemental Table 3 for "Early reduction in PD-L1 expression predicts faster treatment response in human cutaneous leishmaniasis"

### Sheet: DE results for volcano plot - R
	Log2 fold change	P-value	adj p.value	method	Gene.sets	probe.ID
TFRC-mRNA	-1.35	2.94e-08	0.000124	lm.nb		NM_003234.1:1220
HLA-DQA1-mRNA	-0.933	5.04e-08	0.000124	lm.nb	Antigen Processing	NM_002122.3:261
HLA-DQB1-mRNA	-0.859	1.07e-07	0.000176	loglinear	Antigen Processing	NM_002123.3:384
IKBKE-mRNA	-0.429	1.56e-07	0.000192	loglinear		NM_014002.2:2470
CD5-mRNA	-0.953	2.27e-07	0.000224	lm.nb	B-Cell Functions, Regulation, T-Cell Functions	NM_014207.2:1295
IL32-mRNA	-1.1	2.73e-07	0.000224	lm.nb	Chemokines, Interleukins	NM_004221.4:358
IDO1-mRNA	-1.7	4.96e-07	0.00029	lm.nb	Cytokines, T-Cell Functions	NM_002164.3:50
HLA-DRA-mRNA	-0.8	4.96e-07	0.00029	lm.nb	Antigen Processing	NM_019111.3:335
IL2RA-mRNA	-1.15	5.4e-07	0.00029	lm.nb	Regulation	NM_000417.1:1000
CD3E-mRNA	-0.839	6.98e-07	0.00029	lm.nb	B-Cell Functions, Cell Functions, T-Cell Functions	NM_000733.2:75
CCL22-mRNA	-1.31	7.31e-07	0.00029	lm.nb	Chemokines, Pathogen Defense	NM_002990.3:797
CD7-mRNA	-1.15	7.43e-07	0.00029	lm.nb	NK Cell Functions, Regulation, T-Cell Functions	NM_006137.6:440
HCK-mRNA	-0.921	8.33e-07	0.00029	lm.nb	Leukocyte Functions	NM_002110.2:260
CD40-mRNA	-0.797	9.11e-07	0.00029	lm.nb	Regulation	NM_001250.4:1265
LAMP3-mRNA	-1.05	9.38e-07	0.00029	lm.nb	Cell Functions	NM_014398.3:1400
SOCS1-mRNA	-1.05	9.75e-07	0.00029	lm.nb	B-Cell Functions, Cell Functions, T-Cell Functions	NM_003745.1:1025
IL7R-mRNA	-0.813	9.99e-07	0.00029	lm.nb	Cytokines	NM_002185.2:1610
JAK3-mRNA	-0.835	1.1e-06	0.000302	lm.nb	Cytokines, Regulation	NM_000215.2:1715
CD74-mRNA	-0.679	1.28e-06	0.000332	lm.nb		NM_001025159.1:964
RELB-mRNA	-0.691	1.39e-06	0.000343	loglinear	Regulation	NM_006509.2:250
SELPLG-mRNA	-0.841	1.65e-06	0.000383	loglinear		NM_001206609.1:326
IL2RB-mRNA	-0.777	1.71e-06	0.000383	lm.nb	Cytokines	NM_000878.2:1980
PTPRC-mRNA	-0.821	2.25e-06	0.000483	loglinear	B-Cell Functions, T-Cell Functions	NM_080921.3:258
CCL19-mRNA	-1.64	2.64e-06	0.000542	lm.nb	Chemokines, Regulation	NM_006274.2:401
HLA-DRB3-mRNA	-0.72	2.94e-06	0.000579	lm.nb	Antigen Processing	NM_022555.3:698
GZMK-mRNA	-0.976	3.18e-06	0.000603	lm.nb	Cell Functions, Cytotoxicity	NM_002104.2:700
CD8A-mRNA	-0.86	3.54e-06	0.000632	loglinear	Antigen Processing, Pathogen Defense, T-Cell Functions	NM_001768.5:1320
CD83-mRNA	-0.737	3.68e-06	0.000632	lm.nb		NM_004233.3:1960
RUNX3-mRNA	-0.637	3.79e-06	0.000632	loglinear	Regulation	NM_004350.1:2085
LCP1-mRNA	-0.551	3.84e-06	0.000632	loglinear	Leukocyte Functions, Macrophage Functions, T-Cell Functions	NM_002298.4:3195
CD274-mRNA	-1.25	4.15e-06	0.000661	lm.nb	B-Cell Functions, Cell Functions, T-Cell Functions	NM_014143.3:1245
CXCL9-mRNA	-1.22	4.78e-06	0.000717	lm.nb	Chemokines, Regulation, T-Cell Functions	NM_002416.1:1975
IRF1-mRNA	-1.05	4.79e-06	0.000717	lm.nb	Chemokines, NK Cell Functions, Regulation, T-Cell Functions	NM_002198.1:510
IL2RG-mRNA	-0.8	5.2e-06	0.000754	loglinear	Chemokines	NM_000206.1:595
IL3RA-mRNA	-1.13	5.94e-06	0.000837	lm.nb	Cell Functions	NM_002183.2:745
PSMB10-mRNA	-0.671	6.31e-06	0.000865	lm.nb		NM_002801.2:221
CXCL16-mRNA	-1.07	6.85e-06	0.000914	lm.nb	Chemokines	NM_001100812.1:850
LTA-mRNA	-0.818	7.04e-06	0.000914	loglinear	Chemokines	NM_000595.2:885
NFATC4-mRNA	0.821	7.3e-06	0.000922	lm.nb		NM_001136022.2:2296
CD97-mRNA	-0.661	7.47e-06	0.000922	lm.nb		NM_078481.2:1370
TNFRSF4-mRNA	-1.04	8.19e-06	0.000986	loglinear	TNF Superfamily	NM_003327.2:200
TNFAIP3-mRNA	-0.818	8.88e-06	0.00102	lm.nb	TNF Superfamily	NM_006290.2:260
SELE-mRNA	-1.21	9.13e-06	0.00102	lm.nb	Regulation	NM_000450.2:1505
C1QBP-mRNA	-0.439	9.24e-06	0.00102	loglinear	Chemokines	NM_001212.3:745
CD247-mRNA	-0.655	9.33e-06	0.00102	lm.nb	Regulation	NM_198053.1:1490
CTSS-mRNA	-1.08	1.02e-05	0.00107	lm.nb		NM_004079.3:685
APOE-mRNA	-1.11	1.02e-05	0.00107	lm.nb	Transporter Functions	NM_000041.2:96
PSMB9-mRNA	-0.511	1.1e-05	0.00113	loglinear	Antigen Processing	NM_002800.4:455
IL12RB2-mRNA	-0.79	1.22e-05	0.0012	loglinear	Cytokines, NK Cell Functions, T-Cell Functions	NM_001559.2:1315
CD2-mRNA	-0.849	1.23e-05	0.0012	lm.nb	NK Cell Functions, T-Cell Functions	NM_001767.3:687
IFITM1-mRNA	-0.683	1.26e-05	0.0012	loglinear	Regulation	NM_003641.3:482
CLEC6A-mRNA	-0.951	1.27e-05	0.0012	lm.nb		NM_001007033.1:342
ECSIT-mRNA	0.249	1.4e-05	0.0013	loglinear		NM_001142464.2:1318
ITGB2-mRNA	-0.858	1.45e-05	0.00132	lm.nb	Adhesion, Regulation	NM_000211.2:520
VCAM1-mRNA	-0.888	1.49e-05	0.00133	lm.nb	Adhesion, Regulation	NM_001078.3:2535
TAL1-mRNA	1.02	1.59e-05	0.0014	lm.nb	Regulation	NM_003189.2:4635
COL3A1-mRNA	1.39	1.8e-05	0.00155	lm.nb	Regulation	NM_000090.3:180
CCR7-mRNA	-1.17	2.07e-05	0.00174	lm.nb	Chemokines, Regulation	NM_001838.2:1610
CD80-mRNA	-0.795	2.08e-05	0.00174	lm.nb	B-Cell Functions, Macrophage Functions, Regulation, T-Cell Functions	NM_005191.3:1288
LTB-mRNA	-0.581	2.16e-05	0.00175	lm.nb	Cytokines, TNF Superfamily	NM_002341.1:330
CD3D-mRNA	-0.676	2.16e-05	0.00175	lm.nb	Regulation	NM_000732.4:110
CTLA4-mRNA	-0.918	2.28e-05	0.0018	lm.nb	B-Cell Functions, T-Cell Functions	NM_005214.3:405
CTSH-mRNA	-0.817	2.3e-05	0.0018	lm.nb		NM_004390.3:344
HSD11B1-mRNA	-1.52	2.45e-05	0.00189	lm.nb	Cell Functions	NM_181755.1:155
ARG2-mRNA	1.07	2.64e-05	0.00201	Wald		NM_001172.3:1150
CXCL10-mRNA	-1.4	2.77e-05	0.00207	lm.nb	Chemokines, Cytokines, Pathogen Defense, Regulation, T-Cell Functions	NM_001565.1:40
CCL5-mRNA	-0.645	2.91e-05	0.00214	loglinear	Chemokines, Cytokines	NM_002985.2:280
ICAM1-mRNA	-0.721	3.31e-05	0.00237	lm.nb	Adhesion, Regulation	NM_000201.2:2253
TBX21-mRNA	-0.639	3.32e-05	0.00237	loglinear	Regulation, T-Cell Functions	NM_013351.1:890
GNLY-mRNA	-0.856	3.46e-05	0.00244	lm.nb	Cytotoxicity, Pathogen Defense	NM_006433.2:305
SPN-mRNA	-0.679	3.6e-05	0.0025	lm.nb	Regulation	NM_003123.3:2345
CD48-mRNA	-0.597	3.82e-05	0.00258	lm.nb		NM_001778.2:270
CTSW-mRNA	-0.622	3.82e-05	0.00258	loglinear	Transporter Functions	NM_001335.3:1075
FEZ1-mRNA	0.753	4e-05	0.00267	lm.nb	Cell Functions	NM_005103.4:426
FCER1G-mRNA	-1.18	4.17e-05	0.00274	lm.nb	Regulation	NM_004106.1:36
TAP1-mRNA	-0.559	4.74e-05	0.00307	lm.nb	Antigen Processing	NM_000593.5:2075
CCL8-mRNA	-1.37	4.97e-05	0.00319	lm.nb	Chemokines, Regulation	NM_005623.2:689
TNFRSF1B-mRNA	-0.649	5.23e-05	0.00331	lm.nb	Chemokines, TNF Superfamily	NM_001066.2:835
CCL20-mRNA	0.751	5.85e-05	0.00366	loglinear	Chemokines	NM_004591.1:35
JAK2-mRNA	-0.49	5.97e-05	0.00368	loglinear	Cytokines, Regulation	NM_004972.2:455
CXCR3-mRNA	-0.574	6.23e-05	0.00377	loglinear	Chemokines, NK Cell Functions, T-Cell Functions	NM_001504.1:80
GZMB-mRNA	-1.3	6.26e-05	0.00377	lm.nb	Cell Functions, Cytotoxicity	NM_004131.3:540
PSMB8-mRNA	-0.44	6.51e-05	0.00387	loglinear	Chemokines	NM_004159.4:1215
TRAF3-mRNA	-0.328	7.06e-05	0.00414	loglinear		NM_145725.1:1795
HLA-DMA-mRNA	-0.52	7.13e-05	0.00414	loglinear	Antigen Processing, Regulation	NM_006120.3:380
IL15RA-mRNA	-0.656	7.41e-05	0.00424	lm.nb	Chemokines	NM_002189.2:505
TNF-mRNA	-0.447	7.57e-05	0.00424	loglinear	Interleukins, TNF Superfamily	NM_000594.2:1010
SLAMF7-mRNA	-0.571	7.59e-05	0.00424	lm.nb		NM_021181.3:215
NFKB2-mRNA	-0.508	7.65e-05	0.00424	loglinear		NM_002502.2:825
TNFSF13B-mRNA	-0.754	7.74e-05	0.00424	lm.nb	Regulation, TNF Superfamily	NM_006573.4:1430
FLT3LG-mRNA	-0.418	8.32e-05	0.00451	loglinear	Cytokines	NM_001459.3:360
CKLF-mRNA	-0.471	8.5e-05	0.00452	loglinear	Chemokines	NM_181640.2:275
TAPBP-mRNA	-0.388	8.53e-05	0.00452	loglinear	Antigen Processing	NM_003190.4:1536
MCAM-mRNA	0.75	9.3e-05	0.00488	lm.nb	Adhesion	NM_006500.2:1515
CSF2RB-mRNA	-0.664	9.4e-05	0.00488	lm.nb	Chemokines	NM_000395.2:3300
IRF8-mRNA	-0.619	9.49e-05	0.00488	lm.nb	Chemokines, Regulation	NM_002163.2:253
CD34-mRNA	0.913	9.81e-05	0.00499	lm.nb	Regulation	NM_001025109.1:1580
LAG3-mRNA	-1.28	9.92e-05	0.005	lm.nb	Regulation, T-Cell Functions	NM_002286.5:1735
CD8B-mRNA	-0.784	0.000103	0.00511	loglinear	Regulation, T-Cell Functions	NM_004931.3:440
CXCL11-mRNA	-1.32	0.00011	0.00543	lm.nb	Chemokines, NK Cell Functions, T-Cell Functions	NM_005409.4:282
CXCL14-mRNA	1.44	0.000122	0.00594	lm.nb	Chemokines	NM_004887.4:1125
IL1A-mRNA	0.895	0.000131	0.00635	lm.nb	Cytokines, Interleukins	NM_000575.3:1085
IL22RA1-mRNA	0.901	0.000135	0.00638	lm.nb	Chemokines	NM_021258.2:2524
GZMA-mRNA	-0.713	0.000136	0.00638	lm.nb	Cell Functions, Cytotoxicity	NM_006144.2:155
TNFRSF18-mRNA	-0.562	0.000137	0.00638	lm.nb	TNF Superfamily	NM_004195.2:445
STAT1-mRNA	-0.39	0.000137	0.00638	loglinear	Chemokines, Regulation	NM_007315.2:205
CCL2-mRNA	-1.16	0.00014	0.00644	lm.nb	Chemokines	NM_002982.3:123
CD276-mRNA	0.216	0.000143	0.00654	loglinear	Regulation	NM_001024736.1:2120
CD36-mRNA	1.53	0.000152	0.00688	lm.nb	Transporter Functions	NM_001001548.2:705
TAP2-mRNA	-0.424	0.000155	0.00695	lm.nb	Antigen Processing	NM_000544.3:909
FYN-mRNA	-0.51	0.000157	0.00698	loglinear	Transporter Functions	NM_002037.3:765
PDCD1LG2-mRNA	-0.832	0.000163	0.00717	lm.nb		NM_025239.3:235
CD28-mRNA	-0.83	0.000165	0.00719	lm.nb		NM_001243078.1:2065
SBNO2-mRNA	-0.561	0.0002	0.00864	lm.nb	Macrophage Functions	NM_014963.2:2002
IL1RL1-mRNA	0.981	0.000203	0.00869	lm.nb		NM_016232.4:700
LCK-mRNA	-0.578	0.000207	0.00881	lm.nb	Regulation, T-Cell Functions	NM_005356.2:1260
MAP2K1-mRNA	-0.253	0.000212	0.00893	loglinear		NM_002755.2:970
STAT4-mRNA	-0.858	0.000216	0.00905	loglinear	Chemokines, Regulation, T-Cell Functions	NM_003151.2:789
CD96-mRNA	-0.617	0.000244	0.0101	lm.nb	Regulation	NM_005816.4:1355
CDH5-mRNA	0.65	0.000272	0.0112	lm.nb		NM_001795.3:3405
CLEC5A-mRNA	-0.869	0.000278	0.0113	lm.nb		NM_013252.2:615
CD53-mRNA	-0.621	0.000303	0.0122	lm.nb		NM_001040033.1:835
CSF1-mRNA	-0.691	0.000306	0.0122	lm.nb		NM_000757.4:823
TCF7-mRNA	-0.717	0.000307	0.0122	lm.nb	Regulation	NM_003202.2:2420
HLA-DPA1-mRNA	-0.544	0.000318	0.0125	lm.nb	Antigen Processing	NM_033554.2:857
DUSP4-mRNA	-0.595	0.000323	0.0126	lm.nb		NM_057158.2:3115
BATF-mRNA	-0.829	0.000323	0.0126	lm.nb	Cell Functions	NM_006399.3:293
IGF1R-mRNA	0.39	0.000335	0.0129	loglinear	Senescence	NM_000875.2:455
DUSP6-mRNA	-0.428	0.00034	0.013	lm.nb		NM_001946.2:1535
KLRD1-mRNA	-0.763	0.000352	0.0133	lm.nb	NK Cell Functions, Regulation	NM_002262.3:542
CD3G-mRNA	-0.819	0.000388	0.0146	lm.nb	Regulation, T-Cell Functions	NM_000073.2:404
NLRC5-mRNA	-0.337	0.000464	0.0173	loglinear		NM_032206.4:860
ITGAL-mRNA	-0.492	0.000471	0.0175	lm.nb	Adhesion, Regulation	NM_002209.2:3905
DEFB1-mRNA	0.825	0.000476	0.0175	Wald		NM_005218.3:40
SH2D1A-mRNA	-0.504	0.000488	0.0178	lm.nb		NM_001114937.2:495
NFKBIA-mRNA	-0.499	0.000514	0.0187	lm.nb		NM_020529.1:945
TNFRSF14-mRNA	-0.382	0.000526	0.0189	loglinear	B-Cell Functions, Regulation, T-Cell Functions, TNF Superfamily	NM_003820.2:916
PRF1-mRNA	-0.733	0.000529	0.0189	lm.nb	Cytotoxicity, Pathogen Defense	NM_005041.3:2120
ZAP70-mRNA	-0.685	0.000599	0.0209	lm.nb		NM_001079.3:1175
ITGAX-mRNA	-0.617	0.000602	0.0209	lm.nb	Adhesion	NM_000887.3:700
CD14-mRNA	-0.817	0.000604	0.0209	lm.nb		NM_000591.2:885
CYBB-mRNA	-0.699	0.000604	0.0209	lm.nb		NM_000397.3:2686
CCR5-mRNA	-0.74	0.000605	0.0209	lm.nb	Cytokines, T-Cell Functions	NM_000579.1:2730
MAP3K5-mRNA	-0.309	0.000661	0.0225	loglinear		NM_005923.3:1760
KLRK1-mRNA	-0.561	0.000662	0.0225	lm.nb	NK Cell Functions, Regulation	NM_007360.3:522
CCL18-mRNA	-1.51	0.000678	0.0229	lm.nb	Chemokines	NM_002988.2:585
CD44-mRNA	-0.449	0.000694	0.0233	lm.nb	Senescence, Transporter Functions	NM_001001392.1:429
SERPING1-mRNA	-0.528	0.000698	0.0233	lm.nb		NM_000062.2:305
ANP32B-mRNA	-0.241	0.00075	0.0248	loglinear	Cell Functions	NM_006401.2:660
PIK3CG-mRNA	-0.391	0.000768	0.0253	lm.nb		NM_002649.2:2125
CX3CL1-mRNA	-0.56	0.000773	0.0253	lm.nb	Chemokines, Leukocyte Functions	NM_002996.3:140
CTSL-mRNA	-0.924	0.000816	0.0265	lm.nb		NM_001912.4:1072
IFI35-mRNA	-0.539	0.000848	0.0274	lm.nb	Chemokines	NM_005533.3:415
ALCAM-mRNA	-0.464	0.000868	0.0278	lm.nb	Adhesion	NM_001627.3:789
CHIT1-mRNA	-1.56	0.000895	0.0285	lm.nb	Cell Functions	NM_003465.2:410
IL17RA-mRNA	-0.443	0.00092	0.0291	lm.nb	Cell Functions	NM_014339.6:482
GZMM-mRNA	-0.506	0.000991	0.0311	loglinear	Cell Functions, Cytotoxicity	NM_005317.2:669
IL18RAP-mRNA	-0.624	0.00101	0.0315	loglinear	NK Cell Functions, T-Cell Functions	NM_003853.2:2412
CD68-mRNA	-0.742	0.00102	0.0316	lm.nb	Cell Functions	NM_001251.2:1140
SYK-mRNA	-0.29	0.00103	0.0316	loglinear	Macrophage Functions	NM_003177.3:1685
TARP-mRNA	-0.464	0.00103	0.0316	loglinear	Cell Functions	NM_001003799.1:560
JAK1-mRNA	-0.218	0.00106	0.0322	loglinear	Cytokines, Regulation	NM_002227.1:285
CCR1-mRNA	-0.694	0.00108	0.0326	lm.nb	Chemokines, Cytokines, NK Cell Functions, Regulation, T-Cell Functions	NM_001295.2:535
ICOS-mRNA	-0.6	0.0012	0.036	lm.nb	Cell Functions	NM_012092.2:640
CD81-mRNA	-0.321	0.00121	0.036	loglinear	Regulation	NM_004356.3:735
C2-mRNA	-0.669	0.00122	0.0364	lm.nb	Complement	NM_000063.3:1075
CASP1-mRNA	-0.437	0.00126	0.0372	lm.nb		NM_001223.3:971
PIK3CD-mRNA	-0.386	0.00127	0.0373	lm.nb		NM_005026.3:2978
TLR3-mRNA	0.433	0.00128	0.0373	loglinear	Microglial Functions, TLR	NM_003265.2:230
CXCR4-mRNA	-0.518	0.0014	0.0406	lm.nb	Cell Cycle, Cell Functions, Chemokines, Regulation	NM_003467.2:1335
IGF2R-mRNA	-0.428	0.00144	0.0414	loglinear		NM_000876.1:2605
CD6-mRNA	-0.509	0.00145	0.0416	lm.nb	Cell Functions	NM_006725.3:1280
MAPK1-mRNA	-0.36	0.00147	0.042	loglinear		NM_138957.2:430
TRAF2-mRNA	-0.264	0.00158	0.0448	loglinear		NM_021138.3:1325
ITK-mRNA	-0.453	0.00159	0.0449	loglinear		NM_005546.3:3430
EOMES-mRNA	-0.769	0.00161	0.045	Wald	T-Cell Functions	NM_005442.2:1670
IL16-mRNA	-0.346	0.00162	0.0452	lm.nb	Interleukins	NM_004513.4:1262
IFI16-mRNA	-0.351	0.00168	0.0465	loglinear	Chemokines	NM_005531.1:2255
TNFSF14-mRNA	-0.642	0.00169	0.0465	lm.nb	Cytokines, Regulation, T-Cell Functions, TNF Superfamily	NM_003807.3:612
TNFRSF9-mRNA	-0.781	0.00176	0.0482	loglinear	TNF Superfamily	NM_001561.4:255
HAVCR2-mRNA	-0.737	0.0018	0.0487	lm.nb	Cell Functions	NM_032782.3:955
CREB1-mRNA	0.213	0.0018	0.0487	loglinear		NM_004379.3:4855
TLR8-mRNA	-0.801	0.00182	0.049	lm.nb	TLR	NM_016610.2:2310
HLA-B-mRNA	-0.303	0.00184	0.0494	loglinear	Antigen Processing, Cytotoxicity, Regulation	NM_005514.6:937
CD84-mRNA	-0.466	0.00186	0.0495	lm.nb		NM_001184879.1:28
TPSAB1-mRNA	0.766	0.00187	0.0496	lm.nb	Cell Functions	NM_003294.3:579
ITGAM-mRNA	-0.551	0.00191	0.0503	lm.nb	Adhesion, Transporter Functions	NM_000632.3:515
IFNGR1-mRNA	-0.347	0.00194	0.0509	lm.nb	Cell Functions	NM_000416.1:1140
KLRC2-mRNA	-0.46	0.00201	0.0524	loglinear	NK Cell Functions	NM_002260.3:942
CD58-mRNA	-0.332	0.00207	0.0535	loglinear		NM_001779.2:478
CD24-mRNA	0.946	0.00207	0.0535	lm.nb		NM_013230.2:95
FCGR2A-mRNA	-0.757	0.00228	0.0586	lm.nb	Transporter Functions	NM_021642.3:60
CD244-mRNA	-0.622	0.0023	0.0589	lm.nb		NM_016382.2:1150
IFNL2-mRNA	0.619	0.00232	0.0589	Wald	Chemokines	NM_172138.1:589
CCND3-mRNA	-0.22	0.00235	0.0594	loglinear	Cell Cycle	NM_001760.2:1215
HLA-A-mRNA	-0.352	0.00237	0.0598	loglinear	Antigen Processing, Cytotoxicity, Regulation	NM_002116.5:1000
IL10RA-mRNA	-0.448	0.0024	0.0601	lm.nb	Cytokines	NM_001558.2:150
CD4-mRNA	-0.396	0.00246	0.0612	loglinear		NM_000616.4:975
C3AR1-mRNA	-0.713	0.00255	0.0629	lm.nb	Regulation	NM_004054.2:415
CXCR6-mRNA	-0.445	0.00255	0.0629	lm.nb	Chemokines	NM_006564.1:95
CD38-mRNA	-0.532	0.00267	0.0655	lm.nb	B-Cell Functions, Regulation, T-Cell Functions	NM_001775.2:460
RORA-mRNA	0.443	0.00273	0.0667	lm.nb	Regulation	NM_134261.2:1715
HLA-DPB1-mRNA	-0.519	0.00283	0.0688	lm.nb	Antigen Processing	NM_002121.4:931
TLR1-mRNA	-0.396	0.00291	0.0704	lm.nb	Microglial Functions, TLR	NM_003263.3:545
MSR1-mRNA	-0.954	0.00298	0.0716	lm.nb	Cell Functions	NM_002445.3:326
CCL14-mRNA	1.08	0.003	0.0719	lm.nb	Chemokines	NM_032963.3:274
MFGE8-mRNA	0.329	0.00315	0.0752	loglinear	Transporter Functions	NM_001114614.1:328
GZMH-mRNA	-0.675	0.00317	0.0752	lm.nb	Cell Functions, Cytotoxicity	NM_033423.3:705
CD63-mRNA	-0.427	0.00331	0.0781	lm.nb		NM_001780.4:350
TLR2-mRNA	-0.454	0.00337	0.0792	lm.nb	TLR	NM_003264.3:180
NFKB1-mRNA	-0.379	0.00339	0.0792	loglinear		NM_003998.2:1675
CCL17-mRNA	-0.705	0.00341	0.0794	lm.nb	Chemokines	NM_002987.2:229
LILRA5-mRNA	-0.786	0.00345	0.08	lm.nb		NM_181879.2:545
SELL-mRNA	-0.713	0.00351	0.0808	lm.nb	Regulation	NR_029467.1:1585
TBK1-mRNA	-0.371	0.00359	0.0824	loglinear		NM_013254.2:1610
SLAMF1-mRNA	-0.537	0.0039	0.0891	lm.nb		NM_003037.2:580
ULBP2-mRNA	0.623	0.00398	0.0904	lm.nb	Regulation	NM_025217.2:905
IL6-mRNA	-2.16	0.00406	0.0919	lm.nb	Interleukins	NM_000600.1:220
LILRB1-mRNA	-0.631	0.00414	0.0933	lm.nb	NK Cell Functions, Regulation, T-Cell Functions	NM_001081637.1:2332
NFATC2-mRNA	-0.365	0.00421	0.0945	loglinear	Regulation	NM_012340.3:1815
TOLLIP-mRNA	0.336	0.00441	0.0986	loglinear		NM_019009.2:1320
CYLD-mRNA	-0.237	0.00459	0.102	loglinear		NM_015247.1:2890
PRKCD-mRNA	-0.314	0.00506	0.112	loglinear	Senescence	NM_006254.3:2165
IL21R-mRNA	-0.369	0.00518	0.114	lm.nb	Cell Functions	NM_021798.2:2080
LAMP1-mRNA	0.285	0.00553	0.121	lm.nb	Transporter Functions	NM_005561.3:2070
ATG10-mRNA	0.353	0.00553	0.121	loglinear	Transporter Functions	NM_001131028.1:985
CHUK-mRNA	-0.23	0.00558	0.121	loglinear		NM_001278.3:860
ITGA4-mRNA	-0.394	0.0056	0.121	lm.nb	Adhesion, Regulation	NM_000885.4:975
LAMP2-mRNA	0.339	0.00561	0.121	loglinear		NM_001122606.1:46
RIPK2-mRNA	-0.41	0.0057	0.122	lm.nb		NM_003821.5:1695
IFIH1-mRNA	-0.338	0.00574	0.123	lm.nb		NM_022168.2:185
IL11RA-mRNA	0.379	0.00582	0.124	lm.nb	Chemokines	NM_147162.1:400
LILRB3-mRNA	-0.496	0.00587	0.124	lm.nb	Regulation	NM_006864.2:2235
SIGIRR-mRNA	-0.413	0.00646	0.136	loglinear		NM_021805.2:469
CYFIP2-mRNA	-0.361	0.00667	0.139	lm.nb		NM_001037332.2:4043
PRG2-mRNA	0.304	0.00667	0.139	loglinear	Pathogen Defense	NM_002728.4:256
F12-mRNA	0.578	0.00677	0.141	lm.nb		NM_000505.3:1862
IL4R-mRNA	-0.327	0.00679	0.141	loglinear	Cytokines, T-Cell Functions	NM_000418.2:705
NRP1-mRNA	0.315	0.00687	0.142	loglinear	Cell Functions	NM_003873.5:370
MASP2-mRNA	0.822	0.00694	0.143	Wald		NM_139208.1:330
XCL2-mRNA	-0.544	0.00724	0.148	lm.nb	Chemokines	NM_003175.3:377
TIGIT-mRNA	-0.305	0.00783	0.16	loglinear	T-Cell Functions	NM_173799.2:1968
GTF3C1-mRNA	0.309	0.00827	0.168	lm.nb	Cell Functions	NM_001520.3:2904
APP-mRNA	0.311	0.00829	0.168	loglinear		NM_000484.3:1725
TLR5-mRNA	0.495	0.00858	0.173	Wald	TLR	NM_003268.3:215
CCRL2-mRNA	-0.514	0.00864	0.173	lm.nb	Chemokines	NM_003965.4:1110
IL6R-mRNA	-0.233	0.00874	0.175	loglinear	Cytokines	NM_000565.2:993
FCGR1A-mRNA	-0.668	0.00891	0.177	lm.nb		NM_000566.3:1545
CARD11-mRNA	-0.369	0.00897	0.178	loglinear	Regulation	NM_032415.2:1075
TLR4-mRNA	-0.374	0.00902	0.178	lm.nb	Microglial Functions, TLR	NM_138554.2:2570
S100A12-mRNA	0.825	0.0095	0.187	lm.nb		NM_005621.1:260
LCN2-mRNA	0.743	0.00969	0.19	lm.nb		NM_005564.3:325
CD47-mRNA	-0.248	0.00995	0.194	lm.nb	Macrophage Functions, Regulation, T-Cell Functions, Transporter Functions	NM_001777.3:897
CTSG-mRNA	0.652	0.01	0.194	lm.nb	Pathogen Defense, Regulation	NM_001911.2:160
CTAGE1-mRNA	0.57	0.0107	0.206	Wald	CT Antigen	NM_172241.2:3365
SMPD3-mRNA	0.708	0.0107	0.206	lm.nb	Cell Functions	NM_018667.3:4733
NCAM1-mRNA	0.451	0.0107	0.206	loglinear		NM_000615.5:1620
ATF2-mRNA	-0.238	0.011	0.211	loglinear		NM_001256090.1:336
MRC1-mRNA	-0.442	0.0111	0.212	lm.nb		NM_002438.2:525
ENG-mRNA	-0.271	0.0112	0.213	loglinear		NM_001114753.1:1480
DDX58-mRNA	-0.388	0.0115	0.218	lm.nb		NM_014314.3:2130
SPINK5-mRNA	0.916	0.0117	0.22	lm.nb	Regulation	NM_006846.3:2595
ARG1-mRNA	1.16	0.0119	0.223	lm.nb		NM_000045.2:505
IL18R1-mRNA	-0.341	0.0122	0.228	loglinear	NK Cell Functions, T-Cell Functions	NM_003855.2:2025
LILRB2-mRNA	-0.567	0.0126	0.234	lm.nb	Regulation	NM_005874.1:595
PLAUR-mRNA	-0.7	0.0127	0.235	lm.nb		NM_001005376.1:440
SLAMF6-mRNA	-0.499	0.0128	0.237	loglinear		NM_001184714.1:1032
CMKLR1-mRNA	-0.483	0.013	0.24	lm.nb	Chemokines	NM_004072.1:770
ATG7-mRNA	-0.136	0.0133	0.244	loglinear	Transporter Functions	NM_001136031.2:810
SPP1-mRNA	-1.28	0.014	0.256	lm.nb	Cytokines	NM_000582.2:760
CREBBP-mRNA	-0.359	0.0142	0.258	loglinear		NM_004380.2:8855
CD86-mRNA	-0.455	0.0143	0.259	lm.nb	B-Cell Functions, Macrophage Functions, Regulation, T-Cell Functions	NM_175862.3:1265
BAGE-mRNA	0.55	0.0145	0.262	lm.nb	CT Antigen	NM_001187.1:399
LYN-mRNA	-0.367	0.0148	0.266	lm.nb	Regulation	NM_002350.1:1285
AMICA1-mRNA	-0.294	0.0149	0.267	loglinear	Regulation	NM_153206.2:620
IFNG-mRNA	-0.492	0.0149	0.267	lm.nb	Cytokines, Interleukins, Leukocyte Functions, Macrophage Functions, NK Cell Functions, T-Cell Functions	NM_000619.2:970
LRP1-mRNA	0.227	0.0153	0.272	loglinear		NM_002332.2:4240
TNFSF13-mRNA	-0.472	0.0154	0.272	lm.nb	Regulation, TNF Superfamily	NM_003808.3:810
SLC11A1-mRNA	-1.09	0.0154	0.272	lm.nb	Macrophage Functions	NM_000578.2:1965
TNFRSF10C-mRNA	0.441	0.0155	0.273	lm.nb	TNF Superfamily	NM_003841.3:682
CXCR1-mRNA	0.538	0.0155	0.273	lm.nb	Chemokines, Regulation	NM_000634.2:1950
THY1-mRNA	0.402	0.0156	0.274	lm.nb		NM_006288.2:135
INPP5D-mRNA	-0.272	0.0157	0.274	lm.nb	Regulation	NM_005541.3:4075
CXCL13-mRNA	-0.918	0.0159	0.277	lm.nb	Chemokines	NM_006419.2:210
IFNA7-mRNA	0.392	0.0165	0.285	lm.nb	Interleukins	NM_021057.2:215
SAA1-mRNA	-1.82	0.0173	0.298	loglinear		NM_199161.1:135
CFD-mRNA	0.577	0.0174	0.299	lm.nb		NM_001928.2:859
CXCL3-mRNA	-0.687	0.0174	0.299	lm.nb	Chemokines, Regulation	NM_002090.2:540
PDGFRB-mRNA	0.34	0.0177	0.302	lm.nb		NM_002609.3:840
CCL21-mRNA	-0.853	0.0177	0.302	lm.nb	Chemokines, Regulation	NM_002989.2:180
FOXP3-mRNA	-0.409	0.0183	0.31	loglinear	Cytokines, T-Cell Functions	NM_014009.3:1230
C1R-mRNA	-0.176	0.0192	0.324	loglinear	Complement	NM_001733.4:760
C1QA-mRNA	-0.589	0.0193	0.325	lm.nb	Complement	NM_015991.2:718
LRRN3-mRNA	0.63	0.0196	0.329	Wald		NM_001099660.1:2940
HLA-C-mRNA	-0.262	0.0198	0.331	loglinear	Antigen Processing, Cytotoxicity, Regulation	NM_002117.4:895
CD3EAP-mRNA	0.389	0.0212	0.353	loglinear	Regulation	NM_012099.1:555
IL7-mRNA	0.432	0.0214	0.353	lm.nb	Interleukins	NM_000880.2:38
MICB-mRNA	-0.356	0.0214	0.353	loglinear	Regulation	NM_005931.3:1387
CDH1-mRNA	0.568	0.0214	0.353	lm.nb	Regulation	NM_004360.2:535
HRAS-mRNA	0.386	0.0223	0.366	lm.nb	Senescence	NM_005343.2:396
ETS1-mRNA	-0.307	0.0227	0.372	lm.nb	Senescence	NM_005238.3:4625
TANK-mRNA	-0.253	0.0231	0.377	lm.nb		NM_004180.2:110
HLA-DMB-mRNA	-0.304	0.0238	0.387	lm.nb	Antigen Processing	NM_002118.3:20
IFNA17-mRNA	0.39	0.025	0.406	lm.nb	Interleukins	NM_021268.2:291
AKT3-mRNA	-0.239	0.0255	0.412	loglinear	Cell Functions	NM_181690.1:755
TNFSF12-mRNA	-0.272	0.0276	0.444	loglinear	Chemokines, TNF Superfamily	NM_003809.2:339
CXCL6-mRNA	0.562	0.0276	0.444	lm.nb	Chemokines, Regulation	NM_002993.3:539
PNMA1-mRNA	-0.167	0.0278	0.445	loglinear		NM_006029.4:1565
CEBPB-mRNA	-0.283	0.0282	0.449	lm.nb		NM_005194.2:1420
RELA-mRNA	-0.278	0.0285	0.454	lm.nb		NM_021975.2:360
GPI-mRNA	-0.244	0.0289	0.458	lm.nb		NM_000175.2:1695
BCL2-mRNA	-0.286	0.0294	0.465	loglinear	Cell Cycle	NM_000657.2:947
PSEN1-mRNA	-0.237	0.0295	0.465	lm.nb	Cell Functions	NM_000021.2:900
ICAM3-mRNA	-0.225	0.0296	0.465	lm.nb	Adhesion, Regulation	NM_002162.3:1225
CFP-mRNA	-0.326	0.03	0.47	lm.nb		NM_002621.2:380
CFB-mRNA	-0.279	0.0303	0.473	lm.nb		NM_001710.5:2029
CCL4-mRNA	-0.426	0.0305	0.473	lm.nb	Chemokines, Regulation	NM_002984.2:35
TICAM1-mRNA	-0.273	0.0305	0.473	lm.nb	Macrophage Functions	NM_014261.1:518
UBC-mRNA	-0.197	0.0306	0.473	lm.nb		NM_021009.3:1875
IL1R2-mRNA	-0.452	0.0309	0.476	lm.nb	Cytokines	NM_173343.1:113
LGALS3-mRNA	-0.259	0.031	0.476	lm.nb		NM_001177388.1:495
ITGAE-mRNA	-0.282	0.032	0.49	loglinear	Adhesion	NM_002208.4:3405
MAPK3-mRNA	0.211	0.0321	0.49	lm.nb		NM_001040056.1:580
ITGA1-mRNA	0.219	0.0334	0.509	lm.nb	Adhesion, NK Cell Functions, T-Cell Functions	NM_181501.1:1875
IL12RB1-mRNA	-0.433	0.0338	0.514	lm.nb	NK Cell Functions, T-Cell Functions	NM_005535.1:225
MERTK-mRNA	0.288	0.0343	0.518	lm.nb	Transporter Functions	NM_006343.2:665
CFI-mRNA	0.35	0.0354	0.532	lm.nb		NM_000204.3:1780
PDCD1-mRNA	-0.398	0.0354	0.532	loglinear	Regulation	NM_005018.1:175
IL13RA1-mRNA	-0.216	0.0357	0.535	lm.nb	Cytokines, T-Cell Functions	NM_001560.2:1230
IL15-mRNA	-0.29	0.0359	0.536	loglinear	Interleukins, Regulation	NM_172174.1:1685
NOD2-mRNA	0.322	0.036	0.536	lm.nb	Cytokines	NM_022162.1:4080
NCR1-mRNA	-0.441	0.0361	0.536	Wald	Cell Functions, NK Cell Functions	NM_004829.5:602
MEF2C-mRNA	0.328	0.0362	0.536	lm.nb		NM_002397.3:2445
VEGFC-mRNA	-0.295	0.0413	0.61	loglinear		NM_005429.2:565
KLRG1-mRNA	-0.452	0.0414	0.61	lm.nb	NK Cell Functions, Regulation	NM_005810.3:65
IRF2-mRNA	-0.224	0.0418	0.614	loglinear	Chemokines, Regulation	NM_002199.3:1624
KIR3DL1-mRNA	0.608	0.0422	0.618	Wald	NK Cell Functions, Regulation	NM_013289.2:1691
CXCR2-mRNA	0.378	0.0441	0.644	lm.nb	Chemokines, Regulation	NM_001557.2:2055
IL1R1-mRNA	0.137	0.0448	0.652	loglinear		NM_000877.2:4295
IFIT1-mRNA	0.476	0.0452	0.655	lm.nb	Chemokines	NM_001548.3:1440
FUT7-mRNA	-0.468	0.0456	0.659	lm.nb	Leukocyte Functions	NM_004479.3:1710
CCR4-mRNA	-0.364	0.0457	0.659	lm.nb	Chemokines, Cytokines, Regulation, T-Cell Functions	NM_005508.4:35
CASP8-mRNA	-0.199	0.0466	0.671	loglinear		NM_001228.4:301
CSF3R-mRNA	-0.393	0.0474	0.679	lm.nb	Cytokines	NM_156038.2:90
CASP3-mRNA	-0.16	0.0475	0.679	loglinear	Cell Cycle, Regulation	NM_032991.2:685
TNFSF8-mRNA	-0.381	0.0483	0.689	loglinear	Cytokines, TNF Superfamily	NM_001244.3:518
ANXA1-mRNA	-0.518	0.0489	0.695	lm.nb	Transporter Functions	NM_000700.1:515
CSF1R-mRNA	-0.41	0.0499	0.707	lm.nb		NM_005211.2:3775
CT45A1-mRNA	0.387	0.0502	0.709	lm.nb	CT Antigen	NM_001017417.1:866
LY9-mRNA	-0.248	0.0514	0.725	lm.nb		NM_001033667.1:260
FPR2-mRNA	-0.508	0.0539	0.757	lm.nb		NM_001462.3:1200
TNFRSF8-mRNA	-0.402	0.0544	0.763	lm.nb	TNF Superfamily	NM_152942.2:2030
MAPK14-mRNA	0.13	0.055	0.768	loglinear		NM_001315.1:450
MX1-mRNA	-0.377	0.0551	0.768	lm.nb		NM_002462.2:1485
PBK-mRNA	0.352	0.057	0.792	lm.nb	CT Antigen	NM_018492.2:1587
DOCK9-mRNA	0.213	0.0572	0.792	loglinear	Cell Functions	NM_001130048.1:1020
TNFSF10-mRNA	-0.247	0.0577	0.798	lm.nb	Cell Cycle, Cytokines, Regulation, TNF Superfamily	NM_003810.2:115
CXCL2-mRNA	-0.43	0.058	0.8	lm.nb	Chemokines, Regulation	NM_002089.3:854
HMGB1-mRNA	-0.214	0.0583	0.801	loglinear	Regulation	NM_002128.4:208
PECAM1-mRNA	0.235	0.0585	0.801	lm.nb	Transporter Functions	NM_000442.3:1365
HLA-G-mRNA	-0.231	0.0586	0.801	lm.nb	Regulation	NM_002127.4:1180
MUC1-mRNA	-0.529	0.0593	0.808	lm.nb		NM_001018017.1:725
DDX43-mRNA	0.51	0.0605	0.822	Wald	CT Antigen	NM_018665.2:1255
EGR2-mRNA	-0.29	0.0621	0.841	loglinear	Regulation	NM_000399.3:1891
C1QB-mRNA	-0.485	0.0662	0.894	lm.nb	Complement	NM_000491.3:819
JAM3-mRNA	0.24	0.0673	0.907	lm.nb		NM_032801.3:890
PTGS2-mRNA	0.505	0.0678	0.911	lm.nb	Cytokines	NM_000963.1:495
ITGA5-mRNA	-0.189	0.0681	0.913	loglinear	Adhesion	NM_002205.2:925
CXCL12-mRNA	0.424	0.0704	0.941	lm.nb	Chemokines	NM_000609.5:210
F13A1-mRNA	0.69	0.0706	0.941	lm.nb	Cell Functions	NM_000129.3:3196
CD200-mRNA	-0.28	0.0708	0.941	lm.nb	Regulation	NM_005944.5:665
FCGR3A-mRNA	-0.528	0.0725	0.959	lm.nb	Regulation	NM_000569.6:1644
CD79B-mRNA	0.327	0.0729	0.959	lm.nb	B-Cell Functions	NM_021602.2:24
HLA-E-mRNA	-0.118	0.0729	0.959	loglinear	Regulation	NM_005516.4:1204
MAPKAPK2-mRNA	-0.185	0.0729	0.959	loglinear		NM_004759.3:710
OAS3-mRNA	-0.275	0.0741	0.972	lm.nb	Cytokines, Pathogen Defense	NM_006187.2:4980
IFITM2-mRNA	-0.163	0.0745	0.975	lm.nb		NM_006435.2:390
PSMD7-mRNA	-0.163	0.0748	0.977	lm.nb		NM_002811.3:580
TREM1-mRNA	-0.834	0.0774	1	lm.nb		NM_018643.3:375
BST1-mRNA	-0.351	0.0808	1	lm.nb		NM_004334.2:710
NOD1-mRNA	0.137	0.0809	1	loglinear		NM_006092.1:3285
IFNAR2-mRNA	-0.14	0.0825	1	loglinear	Chemokines	NM_000874.3:631
MYD88-mRNA	-0.217	0.0837	1	lm.nb	TLR	NM_002468.3:2145
LY86-mRNA	0.203	0.0852	1	lm.nb		NM_004271.3:255
MAF-mRNA	0.232	0.0859	1	lm.nb	Cell Functions, T-Cell Functions	NM_005360.4:888
IL4-mRNA	0.633	0.086	1	Wald	Interleukins, Regulation, T-Cell Functions	NM_000589.2:625
ICAM2-mRNA	-0.206	0.0879	1	lm.nb	Adhesion, Regulation	NM_000873.3:415
IKBKG-mRNA	-0.167	0.0882	1	loglinear		NM_003639.2:470
SPA17-mRNA	0.211	0.0895	1	loglinear	CT Antigen	NM_017425.3:175
POU2AF1-mRNA	0.281	0.0896	1	lm.nb		NM_006235.2:1675
ADORA2A-mRNA	-0.204	0.0902	1	lm.nb	Cell Functions	NM_000675.3:1095
MAP3K1-mRNA	0.0971	0.0904	1	loglinear		NM_005921.1:2525
DPP4-mRNA	-0.491	0.0918	1	lm.nb	Macrophage Functions, Regulation, T-Cell Functions	NM_001935.3:2700
BTK-mRNA	-0.235	0.092	1	loglinear		NM_000061.1:570
IL8-mRNA	0.915	0.0976	1	lm.nb	Chemokines, Cytokines, Interleukins, Pathogen Defense, Regulation	NM_000584.2:25
TNFRSF17-mRNA	0.295	0.0977	1	lm.nb	Cell Functions, TNF Superfamily	NM_001192.2:635
CCL3L1-mRNA	-0.268	0.101	1	lm.nb	Cytokines	NM_021006.4:421
IKBKB-mRNA	-0.114	0.103	1	loglinear		NM_001556.1:1995
IL5RA-mRNA	0.349	0.103	1	Wald	Cytokines	NM_000564.3:210
IRAK1-mRNA	0.139	0.103	1	loglinear		NM_001569.3:1995
PYCARD-mRNA	0.251	0.104	1	lm.nb		NM_013258.3:714
MEFV-mRNA	-0.331	0.104	1	lm.nb		NM_000243.2:1162
MAP2K2-mRNA	0.144	0.104	1	lm.nb		NM_030662.2:1325
POU2F2-mRNA	-0.27	0.105	1	lm.nb		NM_002698.2:908
IRF4-mRNA	0.261	0.105	1	lm.nb	B-Cell Functions, Regulation, T-Cell Functions	NM_002460.1:325
PIN1-mRNA	0.19	0.106	1	loglinear		NM_006221.2:434
BMI1-mRNA	-0.199	0.11	1	lm.nb		NM_005180.5:1145
CD37-mRNA	-0.255	0.113	1	lm.nb		NM_001774.2:535
ATG16L1-mRNA	-0.139	0.114	1	loglinear	Transporter Functions	NM_198890.2:1975
BCL10-mRNA	-0.139	0.114	1	loglinear		NM_003921.2:1250
USP9Y-mRNA	0.28	0.115	1	Wald	Cell Functions	NM_004654.3:85
F2RL1-mRNA	0.43	0.118	1	lm.nb	Macrophage Functions, T-Cell Functions	NM_005242.3:940
TLR9-mRNA	-0.252	0.119	1	lm.nb	TLR	NM_017442.2:985
EP300-mRNA	-0.0681	0.12	1	loglinear		NM_001429.2:715
IGLL1-mRNA	0.531	0.122	1	Wald		NM_020070.2:188
IRAK4-mRNA	-0.127	0.126	1	loglinear		NM_016123.1:2175
C3-mRNA	-0.438	0.132	1	lm.nb	Regulation	NM_000064.2:4396
C4B-mRNA	-0.195	0.135	1	lm.nb	Complement	NM_001002029.3:4437
NUP107-mRNA	0.108	0.139	1	loglinear	Cell Cycle	NM_020401.2:1002
IRAK2-mRNA	-0.21	0.141	1	loglinear		NM_001570.3:1285
IRF3-mRNA	-0.175	0.143	1	lm.nb		NM_001571.5:1303
A2M-mRNA	0.21	0.145	1	lm.nb	Chemokines	NM_000014.4:1685
TAB1-mRNA	0.0979	0.146	1	loglinear		NM_153497.2:614
NFATC3-mRNA	-0.128	0.147	1	loglinear	Regulation	NM_004555.2:2190
CD46-mRNA	-0.0989	0.149	1	loglinear		NM_172350.1:365
CCL13-mRNA	-0.213	0.151	1	lm.nb	Chemokines	NM_005408.2:320
GAGE1-mRNA	0.416	0.16	1	lm.nb	CT Antigen	NM_001040663.2:1642
MAP4K2-mRNA	-0.186	0.16	1	lm.nb		NM_004579.2:1610
CREB5-mRNA	-0.189	0.161	1	lm.nb		NM_182898.2:1885
KLRB1-mRNA	-0.169	0.161	1	lm.nb	Chemokines, NK Cell Functions	NM_002258.2:85
ISG20-mRNA	-0.13	0.17	1	lm.nb		NM_002201.4:358
TNFSF15-mRNA	-0.242	0.171	1	lm.nb	Chemokines, TNF Superfamily	NM_001204344.1:2338
ATF1-mRNA	-0.149	0.175	1	loglinear		NM_005171.2:710
VEGFA-mRNA	0.272	0.18	1	lm.nb	Cytokines, Leukocyte Functions	NM_001025366.1:1325
ILF3-mRNA	-0.0785	0.186	1	loglinear	Chemokines	NM_001137673.1:730
TLR6-mRNA	0.162	0.188	1	lm.nb	TLR	NM_006068.2:2530
EPCAM-mRNA	0.292	0.188	1	Wald	Adhesion, Cell Functions	NM_002354.1:415
C8A-mRNA	0.272	0.189	1	Wald	Complement	NM_000562.2:690
CLEC4A-mRNA	-0.154	0.195	1	loglinear		NM_194448.2:388
IL6ST-mRNA	-0.115	0.199	1	lm.nb	Chemokines	NM_002184.2:2505
BAX-mRNA	-0.085	0.211	1	loglinear	Cell Cycle, Regulation	NM_138761.3:342
CXCR5-mRNA	-0.341	0.216	1	lm.nb	B-Cell Functions, Chemokines, T-Cell Functions	NM_001716.3:2618
ISG15-mRNA	-0.275	0.216	1	lm.nb		NM_005101.3:305
TFE3-mRNA	-0.191	0.217	1	lm.nb		NM_006521.3:2935
PPARG-mRNA	0.361	0.217	1	Wald		NM_015869.3:1035
CDK1-mRNA	-0.235	0.219	1	lm.nb		NM_001786.4:178
PVR-mRNA	0.148	0.222	1	lm.nb	Regulation	NM_006505.3:604
ELK1-mRNA	-0.208	0.224	1	lm.nb		NM_005229.3:2350
THBS1-mRNA	-0.345	0.229	1	lm.nb	Antigen Processing, Cell Cycle, Regulation	NM_003246.2:3465
PDGFC-mRNA	0.192	0.242	1	loglinear	Cell Functions	NM_016205.2:1632
MARCO-mRNA	-0.44	0.242	1	lm.nb		NM_006770.3:1434
COLEC12-mRNA	0.167	0.244	1	loglinear		NM_130386.2:900
CD27-mRNA	-0.121	0.244	1	lm.nb	B-Cell Functions, T-Cell Functions	NM_001242.4:330
MAPK8-mRNA	-0.128	0.246	1	loglinear		NM_002750.2:945
PSMB7-mRNA	-0.112	0.249	1	loglinear	Antigen Processing	NM_002799.2:420
STAT3-mRNA	-0.107	0.251	1	lm.nb	Chemokines, Regulation	NM_139276.2:4535
CD163-mRNA	-0.302	0.254	1	lm.nb	Transporter Functions	NM_004244.4:1630
CD59-mRNA	0.115	0.257	1	lm.nb		NM_000611.4:730
CD99-mRNA	0.1	0.26	1	loglinear		NM_002414.3:625
IFNA1-mRNA	0.249	0.263	1	Wald	Interleukins	NM_024013.1:585
C5-mRNA	0.249	0.269	1	Wald	Complement	NM_001735.2:2592
CCR2-mRNA	-0.117	0.272	1	loglinear	Cytokines	NM_001123041.2:743
OSM-mRNA	0.401	0.279	1	lm.nb	Cell Functions	NM_020530.4:580
PLA2G6-mRNA	-0.125	0.279	1	loglinear	Cell Functions	NM_001004426.1:1954
XCR1-mRNA	-0.222	0.286	1	lm.nb	Chemokines	NM_005283.2:700
CD1E-mRNA	0.234	0.288	1	Wald	Antigen Processing	NM_001042583.1:180
REL-mRNA	-0.0878	0.288	1	loglinear	Regulation	NM_002908.2:225
KLRC1-mRNA	-0.134	0.291	1	lm.nb	NK Cell Functions, Regulation	NM_002259.3:335
TLR7-mRNA	0.15	0.292	1	lm.nb	Microglial Functions, TLR	NM_016562.3:4120
CCL3-mRNA	-0.159	0.293	1	lm.nb	Chemokines, Regulation	NM_002983.2:159
CLU-mRNA	0.224	0.303	1	Wald		NM_001831.2:2340
BTLA-mRNA	-0.194	0.308	1	lm.nb	Cell Functions	NM_181780.2:305
TGFB1-mRNA	-0.0972	0.309	1	loglinear	Interleukins, Regulation	NM_000660.3:1260
TYK2-mRNA	-0.0933	0.313	1	loglinear	Cytokines, Pathogen Defense, Regulation	NM_003331.3:485
CD164-mRNA	0.0915	0.328	1	loglinear		NM_006016.4:2575
CCL27-mRNA	-1.57	0.331	1	Wald	Chemokines	NM_006664.2:304
RPS6-mRNA	0.0919	0.339	1	loglinear	Cell Functions	NM_001010.2:171
FOS-mRNA	-0.277	0.34	1	lm.nb		NM_005252.2:1475
IFI27-mRNA	0.221	0.342	1	lm.nb	Chemokines	NM_005532.3:390
NT5E-mRNA	0.145	0.343	1	lm.nb	Transporter Functions	NM_002526.2:1214
IL1B-mRNA	-0.405	0.344	1	lm.nb	Chemokines, Cytokines, Interleukins, Pathogen Defense, Regulation	NM_000576.2:840
TXNIP-mRNA	0.0778	0.36	1	lm.nb		NM_006472.1:255
SH2D1B-mRNA	-0.169	0.372	1	lm.nb	Leukocyte Functions	NM_053282.4:545
ATM-mRNA	0.199	0.377	1	lm.nb	Cell Cycle	NM_000051.3:30
CD79A-mRNA	0.162	0.378	1	lm.nb		NM_001783.3:695
SMAD2-mRNA	0.0802	0.391	1	loglinear	Cell Functions	NM_005901.5:1678
RRAD-mRNA	0.33	0.403	1	Wald	Cell Functions	NM_004165.1:960
EWSR1-mRNA	-0.0676	0.406	1	loglinear	Cell Functions	NM_013986.3:452
CEACAM6-mRNA	0.333	0.407	1	lm.nb	Adhesion	NM_002483.4:1217
STAT6-mRNA	-0.0908	0.408	1	loglinear	Chemokines, Regulation, T-Cell Functions	NM_003153.3:2030
ICOSLG-mRNA	-0.0635	0.409	1	loglinear	Cell Functions, Regulation	NM_015259.4:1190
CARD9-mRNA	0.141	0.412	1	lm.nb		NM_052813.4:1525
TNFSF4-mRNA	-0.166	0.419	1	loglinear	Chemokines, TNF Superfamily	NM_003326.2:545
IL23A-mRNA	0.144	0.419	1	Wald	Interleukins	NM_016584.2:411
PSEN2-mRNA	-0.0563	0.42	1	loglinear	Macrophage Functions	NM_000447.2:915
TTK-mRNA	0.116	0.426	1	lm.nb	CT Antigen	NM_003318.3:1200
CD180-mRNA	0.123	0.433	1	lm.nb		NM_005582.2:1036
CEACAM8-mRNA	-0.19	0.436	1	Wald	Adhesion, Chemokines	NM_001816.3:825
CD40LG-mRNA	-0.11	0.442	1	loglinear	Regulation	NM_000074.2:1225
MAP2K4-mRNA	0.0587	0.443	1	loglinear		NM_003010.2:2830
ZNF205-mRNA	0.148	0.444	1	Wald	Cell Functions	NM_001031686.1:573
ITGB3-mRNA	-0.267	0.445	1	loglinear	Adhesion	NM_000212.2:4485
PMCH-mRNA	0.181	0.446	1	Wald	Cell Functions	NM_002674.2:172
PAX5-mRNA	0.231	0.446	1	lm.nb		NM_016734.1:2288
YTHDF2-mRNA	-0.047	0.448	1	loglinear		NM_001172828.1:275
SMAD3-mRNA	0.0777	0.455	1	lm.nb	Regulation	NM_005902.3:4220
IL1RL2-mRNA	0.162	0.456	1	Wald		NM_003854.2:595
FCGR2B-mRNA	-0.0728	0.461	1	lm.nb	Regulation	NM_001002273.1:870
PRKCE-mRNA	0.143	0.481	1	lm.nb	Macrophage Functions	NM_005400.2:1695
CD209-mRNA	-0.171	0.482	1	lm.nb	Cell Functions	NM_021155.2:1532
CLEC7A-mRNA	-0.105	0.497	1	lm.nb		NM_197954.2:55
C6-mRNA	0.2	0.503	1	Wald	Complement	NM_000065.2:3170
NCF4-mRNA	-0.0822	0.503	1	lm.nb		NM_000631.4:210
NFATC1-mRNA	-0.0848	0.506	1	lm.nb	Regulation	NM_172389.1:1984
IL1RAP-mRNA	0.0581	0.509	1	loglinear		NM_002182.2:460
TNFRSF12A-mRNA	-0.113	0.516	1	lm.nb	TNF Superfamily	NM_016639.1:575
ITGA2-mRNA	-0.135	0.519	1	lm.nb	Adhesion	NM_002203.2:475
IFNAR1-mRNA	-0.0748	0.519	1	loglinear	Pathogen Defense	NM_000629.2:3123
MR1-mRNA	-0.0464	0.537	1	loglinear	Antigen Processing	NM_001531.2:7695
PLAU-mRNA	-0.0839	0.54	1	lm.nb	Senescence	NM_002658.2:793
SH2B2-mRNA	0.09	0.545	1	loglinear	Regulation	NM_020979.3:1567
SERPINB2-mRNA	0.275	0.547	1	lm.nb	Senescence	NM_002575.1:305
MST1R-mRNA	0.0863	0.554	1	lm.nb		NM_002447.1:3300
MASP1-mRNA	0.122	0.559	1	Wald		NM_139125.3:35
LY96-mRNA	-0.0624	0.567	1	loglinear		NM_015364.2:360
MICA-mRNA	-0.0587	0.569	1	loglinear	Regulation	NM_000247.1:550
ABCB1-mRNA	0.0692	0.58	1	loglinear		NM_000927.3:3910
BLNK-mRNA	0.0777	0.582	1	loglinear		NM_013314.2:930
TFEB-mRNA	-0.0646	0.583	1	loglinear		NM_007162.2:2026
ITCH-mRNA	0.0434	0.584	1	loglinear		NM_001257138.1:438
TNFRSF10B-mRNA	0.0613	0.585	1	loglinear	TNF Superfamily	NM_003842.3:565
AXL-mRNA	-0.064	0.586	1	lm.nb		NM_021913.2:2190
ITGB1-mRNA	0.0473	0.604	1	loglinear	Adhesion, Regulation	NM_033666.2:2000
KIR_Inhibiting_Subgroup_2-mRNA	-1.7	0.611	1	Wald	Cell Functions, NK Cell Functions	NM_014511.3:592
THBD-mRNA	0.0758	0.611	1	lm.nb	Leukocyte Functions	NM_000361.2:1246
CXCL1-mRNA	0.168	0.612	1	lm.nb	Chemokines, Regulation	NM_001511.1:742
MS4A1-mRNA	-0.137	0.614	1	lm.nb	T-Cell Functions	NM_152866.2:620
IL10-mRNA	-1.47	0.619	1	Wald	Interleukins	NM_000572.2:230
KIR_Activating_Subgroup_2-mRNA	-0.0861	0.626	1	Wald	Cell Functions, NK Cell Functions, Regulation	NM_014512.1:718
CD22-mRNA	-0.134	0.627	1	lm.nb		NM_001771.2:2515
MME-mRNA	0.119	0.629	1	lm.nb	Cell Functions	NM_000902.2:5059
TP53-mRNA	0.0569	0.648	1	lm.nb	T-Cell Functions	NM_000546.2:1330
RORC-mRNA	-0.0633	0.657	1	Wald	Cell Functions	NM_001001523.1:1350
RUNX1-mRNA	-0.0436	0.657	1	loglinear	Regulation	NM_001754.4:635
PRM1-mRNA	-0.107	0.662	1	Wald	CT Antigen	NM_002761.2:319
BLK-mRNA	0.802	0.666	1	Wald	B-Cell Functions	NM_001715.2:990
ABL1-mRNA	-0.0358	0.676	1	loglinear	Cell Cycle, Regulation, Senescence	NM_005157.3:3200
IFIT2-mRNA	-0.08	0.684	1	lm.nb	Chemokines	NM_001547.4:1995
S100B-mRNA	-0.0768	0.694	1	lm.nb		NM_006272.1:85
CR1-mRNA	-0.0749	0.7	1	lm.nb		NM_000651.4:1695
IL24-mRNA	-0.142	0.7	1	lm.nb	Cytokines, Interleukins	NM_181339.1:1016
REPS1-mRNA	0.0355	0.701	1	loglinear	Cell Functions	NM_001128617.2:1288
NLRP3-mRNA	-0.0719	0.702	1	loglinear		NM_001079821.2:415
IL21-mRNA	-0.0618	0.702	1	lm.nb	Cytokines, Interleukins	NM_021803.2:65
EGR1-mRNA	-0.063	0.708	1	loglinear	Senescence, T-Cell Functions	NM_001964.2:1505
TICAM2-mRNA	0.0418	0.712	1	lm.nb		NM_021649.4:3234
CX3CR1-mRNA	0.0519	0.712	1	lm.nb	Chemokines, Microglial Functions	NM_001337.3:1040
PPBP-mRNA	0.128	0.714	1	lm.nb	Chemokines	NM_002704.2:330
ATG5-mRNA	-0.043	0.715	1	loglinear		NM_004849.2:1104
CD9-mRNA	0.0598	0.716	1	lm.nb		NM_001769.2:405
FAS-mRNA	0.068	0.717	1	loglinear	B-Cell Functions, Regulation, T-Cell Functions, TNF Superfamily, Transporter Functions	NM_000043.3:90
ENTPD1-mRNA	0.0342	0.723	1	loglinear		NM_001098175.1:8830
TGFB2-mRNA	-0.0833	0.727	1	Wald	Interleukins	NM_003238.2:1125
ST6GAL1-mRNA	-0.0438	0.728	1	lm.nb		NM_003032.2:1300
STAT5B-mRNA	-0.0258	0.733	1	loglinear	Chemokines, Regulation	NM_012448.3:200
CD70-mRNA	0.0686	0.733	1	lm.nb	B-Cell Functions, Cell Functions, Cytokines, T-Cell Functions, TNF Superfamily	NM_001252.2:190
BCL2L1-mRNA	0.033	0.74	1	loglinear		NM_001191.2:260
ADA-mRNA	-0.0327	0.757	1	loglinear	B-Cell Functions, T-Cell Functions	NM_000022.2:1300
ITGA2B-mRNA	0.602	0.761	1	Wald	Adhesion	NM_000419.3:740
MS4A2-mRNA	0.593	0.773	1	Wald	Chemokines	NM_000139.3:661
EBI3-mRNA	-2.13	0.777	1	Wald	Cytokines	NM_005755.2:485
CXCL5-mRNA	-0.111	0.786	1	lm.nb	Chemokines	NM_002994.3:250
IL11-mRNA	0.947	0.787	1	Wald	B-Cell Functions, Cytokines, Interleukins, T-Cell Functions	NM_000641.2:1145
TLR10-mRNA	-0.0571	0.788	1	lm.nb	TLR	NM_030956.2:2246
CCL25-mRNA	0.0518	0.789	1	Wald	Chemokines, Complement	NM_005624.2:325
ITGB4-mRNA	-0.0512	0.792	1	lm.nb	Adhesion	NM_001005731.1:4151
CEACAM1-mRNA	-0.0461	0.792	1	Wald	Adhesion	NM_001712.3:2455
C1S-mRNA	-0.026	0.792	1	lm.nb	Complement	NM_001734.2:775
CD207-mRNA	-0.629	0.793	1	Wald		NM_015717.2:995
ICAM4-mRNA	1.95	0.8	1	Wald	Adhesion, Regulation	NM_001039132.1:463
CCL11-mRNA	-0.964	0.802	1	Wald	Chemokines	NM_002986.2:378
FUT5-mRNA	1.05	0.807	1	Wald	Cell Functions	NM_002034.2:1726
TIRAP-mRNA	0.0237	0.813	1	loglinear		NM_148910.2:661
BST2-mRNA	0.0291	0.821	1	lm.nb		NM_004335.2:560
BIRC5-mRNA	-0.0442	0.823	1	lm.nb	Cell Cycle	NM_001168.2:1215
TXK-mRNA	-0.938	0.823	1	Wald		NM_003328.1:800
NEFL-mRNA	0.945	0.825	1	Wald	Cell Functions	NM_006158.3:3300
CCL16-mRNA	0.985	0.835	1	Wald	Chemokines, Regulation	NM_004590.2:367
PRAME-mRNA	0.549	0.843	1	Wald	CT Antigen	NM_006115.3:1390
S100A7-mRNA	-0.0527	0.845	1	lm.nb		NM_002963.2:69
LTBR-mRNA	-0.0198	0.857	1	lm.nb	Chemokines	NM_002342.1:1435
KIR_Inhibiting_Subgroup_1-mRNA	-0.641	0.862	1	Wald	Cell Functions, NK Cell Functions, Regulation	NM_014218.2:872
MPPED1-mRNA	0.762	0.862	1	Wald	Cell Functions	NM_001044370.1:1486
C8G-mRNA	1.02	0.863	1	Wald	Complement	NM_000606.2:407
LIF-mRNA	0.518	0.863	1	Wald	Cell Functions	NM_002309.3:1240
HLA-DOB-mRNA	-0.0271	0.863	1	lm.nb	Antigen Processing, Cytokines	NM_002120.3:230
TPTE-mRNA	1.11	0.864	1	Wald	CT Antigen	NM_199259.2:142
TRAF6-mRNA	0.0184	0.865	1	loglinear		NM_145803.1:1839
CR2-mRNA	0.357	0.867	1	Wald	B-Cell Functions	NM_001006658.1:485
CD19-mRNA	0.0317	0.867	1	lm.nb	B-Cell Functions, Regulation	NM_001770.4:1770
IL5-mRNA	0.87	0.869	1	Wald	Cytokines, Interleukins, Regulation, T-Cell Functions	NM_000879.2:105
STAT2-mRNA	0.0117	0.87	1	loglinear	Chemokines, Regulation	NM_005419.2:1965
IFNB1-mRNA	1.16	0.871	1	Wald		NM_002176.2:610
CLEC4C-mRNA	-1.02	0.871	1	Wald		NM_203503.1:570
LILRA1-mRNA	-0.478	0.873	1	Wald	Regulation	NM_006863.1:1719
KIR3DL2-mRNA	0.539	0.874	1	Wald	NK Cell Functions, Regulation	NM_006737.2:884
IL1RAPL2-mRNA	0.532	0.875	1	Wald		NM_017416.1:1800
SEMG1-mRNA	0.506	0.876	1	Wald	CT Antigen	NM_003007.2:1290
LTK-mRNA	1.17	0.877	1	Wald	Cell Functions	NM_001135685.1:2418
CMA1-mRNA	-0.277	0.881	1	Wald	Regulation	NM_001836.2:561
ITGA6-mRNA	-0.0177	0.881	1	lm.nb	Adhesion	NM_000210.1:3065
C8B-mRNA	0.365	0.883	1	Wald	Complement	NM_000066.2:620
NOTCH1-mRNA	-0.0126	0.89	1	loglinear	Regulation	NM_017617.3:735
ATG12-mRNA	-0.0262	0.892	1	Wald		NM_004707.2:25
ROPN1-mRNA	0.76	0.896	1	Wald	CT Antigen	NM_017578.2:195
GATA3-mRNA	0.789	0.896	1	Wald	Cell Functions	NM_001002295.1:2835
CD55-mRNA	1.01	0.896	1	Wald		NM_000574.3:101
MAGEC2-mRNA	0.532	0.899	1	Wald	CT Antigen	NM_016249.3:860
IL2-mRNA	0.52	0.899	1	Wald	Cytokines, Regulation, T-Cell Functions	NM_000586.2:300
CASP10-mRNA	0.472	0.901	1	Wald		NM_032977.3:20
SPACA3-mRNA	0.357	0.906	1	Wald	CT Antigen	NM_173847.3:112
CCR9-mRNA	-0.275	0.907	1	Wald		NM_031200.1:1095
IL25-mRNA	0.347	0.908	1	Wald	Interleukins	NM_022789.2:1027
CCL1-mRNA	-0.386	0.912	1	Wald	Chemokines	NM_002981.1:157
SIGLEC1-mRNA	0.0219	0.913	1	lm.nb	Transporter Functions	NM_023068.3:5165
IL18-mRNA	0.0133	0.915	1	lm.nb	Interleukins, NK Cell Functions, T-Cell Functions	NM_001562.2:48
RAG1-mRNA	0.68	0.916	1	Wald	B-Cell Functions, T-Cell Functions	NM_000448.2:2300
PTGDR2-mRNA	0.496	0.918	1	Wald	Cell Functions	NM_004778.1:1835
CCR6-mRNA	-0.017	0.92	1	lm.nb		NM_031409.2:935
S100A8-mRNA	-0.0265	0.922	1	lm.nb		NM_002964.3:115
BCL6-mRNA	-0.0129	0.926	1	lm.nb	Regulation	NM_001706.2:675
CD1C-mRNA	0.519	0.933	1	Wald	T-Cell Functions	NM_001765.2:750
MIF-mRNA	-0.013	0.934	1	lm.nb		NM_002415.1:319
CTCFL-mRNA	0.418	0.935	1	Wald	CT Antigen	NM_001269042.1:1100
SYCP1-mRNA	0.428	0.935	1	Wald	CT Antigen	NM_003176.2:230
IL1RN-mRNA	-0.025	0.935	1	lm.nb	Cytokines, Interleukins	NM_000577.3:480
IL34-mRNA	0.523	0.937	1	Wald	Interleukins	NM_152456.1:860
CCL24-mRNA	-0.224	0.937	1	Wald	Chemokines, Regulation	NM_002991.2:18
IL23R-mRNA	0.359	0.937	1	Wald	Cytokines	NM_144701.2:710
AMBP-mRNA	0.431	0.938	1	Wald	Regulation	NM_001633.3:597
MAP3K7-mRNA	0.00652	0.94	1	loglinear		NM_145333.1:670
FN1-mRNA	0.0138	0.944	1	lm.nb	Senescence	NM_212482.1:1776
LAIR2-mRNA	-0.00725	0.945	1	lm.nb	Cell Functions	NM_002288.3:524
C9-mRNA	0.244	0.946	1	Wald	Complement	NM_001737.3:602
LBP-mRNA	-0.288	0.946	1	Wald	Macrophage Functions	NM_004139.2:792
SPO11-mRNA	0.207	0.947	1	Wald	CT Antigen	NM_198265.1:492
CD33-mRNA	0.338	0.947	1	Wald		NM_001177608.1:730
TNFRSF11B-mRNA	-0.188	0.948	1	Wald	TNF Superfamily	NM_002546.2:1075
MAPK11-mRNA	-0.012	0.948	1	loglinear		NM_002751.5:1310
IFNA8-mRNA	0.306	0.949	1	Wald	Interleukins	NM_002170.3:604
FCER1A-mRNA	-0.16	0.95	1	Wald		NM_002001.2:114
KIR3DL3-mRNA	0.291	0.951	1	Wald		NM_153443.3:539
IL22-mRNA	-0.314	0.951	1	Wald	Cytokines	NM_020525.4:319
CD1A-mRNA	0.269	0.956	1	Wald	Cell Functions	NM_001763.2:1815
SSX1-mRNA	-0.23	0.959	1	Wald	CT Antigen	NM_005635.2:174
IRGM-mRNA	0.22	0.959	1	Wald		NM_001145805.1:1412
CDKN1A-mRNA	0.00868	0.959	1	lm.nb	Cell Cycle, Regulation, Senescence	NM_000389.2:1975
TNFRSF13C-mRNA	0.0122	0.96	1	lm.nb	Regulation, TNF Superfamily	NM_052945.3:789
KIT-mRNA	-0.121	0.96	1	Wald	Cell Functions	NM_000222.2:2644
TNFRSF13B-mRNA	0.155	0.962	1	Wald	Chemokines, TNF Superfamily	NM_012452.2:160
IL17F-mRNA	0.15	0.962	1	Wald	Interleukins	NM_052872.3:210
CCL26-mRNA	-0.111	0.963	1	Wald	Chemokines	NM_006072.4:184
IL27-mRNA	-0.189	0.963	1	Wald	Interleukins	NM_145659.3:143
IL12B-mRNA	-0.328	0.967	1	Wald	Cytokines, Interleukins, NK Cell Functions, T-Cell Functions	NM_002187.2:1435
AIRE-mRNA	0.33	0.967	1	Wald		NM_000383.2:1864
CCR3-mRNA	0.198	0.968	1	Wald	Chemokines	NM_001837.2:980
IRF5-mRNA	0.00428	0.97	1	lm.nb	Senescence	NM_002200.3:1845
SPANXB1-mRNA	0.207	0.971	1	Wald	CT Antigen	NM_032461.2:321
KLRF1-mRNA	-0.0974	0.972	1	Wald	Cell Functions, NK Cell Functions	NM_016523.1:275
IL13-mRNA	-0.177	0.973	1	Wald	Cytokines, Interleukins, T-Cell Functions	NM_002188.2:516
CD1D-mRNA	-0.0863	0.978	1	Wald	B-Cell Functions, Cell Functions, T-Cell Functions	NM_001766.3:1428
SYT17-mRNA	-0.159	0.98	1	Wald	Cell Functions	NM_016524.2:1150
CAMP-mRNA	-0.0948	0.98	1	Wald		NM_004345.3:220
MAGEA3-mRNA	-0.111	0.98	1	Wald	CT Antigen	NM_005362.3:849
TREM2-mRNA	0.1	0.981	1	Wald		NM_018965.3:611
CSF2-mRNA	-0.167	0.983	1	Wald	Cytokines, Macrophage Functions, Regulation	NM_000758.2:475
TNFRSF1A-mRNA	0.00214	0.984	1	loglinear	Chemokines, TNF Superfamily	NM_001065.2:515
IL26-mRNA	-0.112	0.984	1	Wald	Cytokines, Interleukins	NM_018402.1:80
MAVS-mRNA	0.00195	0.986	1	loglinear		NM_020746.3:3460
IFNA2-mRNA	-0.132	0.986	1	Wald	Interleukins	NM_000605.3:611
CD160-mRNA	0.0675	0.989	1	Wald	Regulation	NM_007053.2:500
BID-mRNA	0.0727	0.991	1	Wald	Cell Cycle, Regulation	NM_001196.2:1875
TMEFF2-mRNA	0.0544	0.991	1	Wald	CT Antigen	NM_016192.2:972
CCL15-mRNA	0.041	0.992	1	Wald	Chemokines	NM_032965.3:112
LTF-mRNA	0.0141	0.992	1	Wald		NM_002343.2:590
SSX4-mRNA	0.0461	0.993	1	Wald	CT Antigen	NM_005636.3:140
TNFRSF11A-mRNA	0.0332	0.995	1	Wald	TNF Superfamily	NM_003839.2:490
FADD-mRNA	-0.000794	0.996	1	loglinear		NM_003824.2:1560
CRP-mRNA	0.0341	0.997	1	Wald	Transporter Functions	NM_000567.2:1521
MAGEB2-mRNA	-0.00754	0.997	1	Wald	CT Antigen	NM_002364.4:1026
IL3-mRNA	0.0192	0.998	1	Wald	Regulation, T-Cell Functions	NM_000588.3:130
IRF7-mRNA	0.000158	0.999	1	lm.nb		NM_001572.3:1763
FLT3-mRNA	-0.000214	1	1	Wald		NM_004119.1:580
