## Supplemental Table 4x for "Early reduction in PD-L1 expression predicts faster treatment response in human cutaneous leishmaniasis"

### Sheet: Sheet1
					At presentation				At 4 weeks
Patient Number	Age	Gender	Duration of lesion in months	Comments	Amastigote grade	SSS	PCR	Amastin (by RNA-FISH)	Amastigote grade	SSS	PCR	Amastin (by RNA-FISH)	Treatment response at the end of treatment	SSG doses
P9	62	M	2	Primary lesion on right arm. Three more on right arm, chest, and back	3+	Positive	Positive	Positive	0	Negative	Positive	Negative	Complete cure	10
P10	28	M	3	Primary lesion on jaw . Three more on chin and forearm.	5+	Positive	Positive	Negative	0	Negative	Negative	Negative	Complete cure	5
P11	58	M	37	Primary lesion on right forearm	0	Negative	Positive (Faintly)	Negative	0	Negative	Negative	Negative	Complete cure	12
P12	52	M	4	Primary lesion on left arm	0	Negative	Positive (Faintly)	Negative	0	Negative	Negative	Negative	Complete cure	10
P13	48	F	8	Primary lesion on left scapular area	1+	Positive	Positive	Positive	0	Negative	Negative	Negative	Complete cure	17
P14	38	M	13	Primary lesion on left elbow	1+	Positive	Positive	Negative	0	Negative	Negative	Negative	Complete cure	6			19:12:00
P15	32	F	7	Primary lesion on right shoulder	1+	Positive	Positive (Faintly)	Negative	0	Negative	Negative	Negative	Complete cure	6
P16	35	M	7	Primary lesion on left hand	4+	Positive	Positive	Positive	0	Negative	Positive (Faintly)	Negative	Complete cure	8
P17	60	M	5	Primary lesion on right shoulder, another lesion on right arm	2+	Positive	Positive	Positive	0	Negative	Negative	Negative	Complete cure	7
P19	48	M	13	Primary lesion on left forearm	2+	Positive	Positive	Negative	0	Negative	Positive	Negative	Complete cure	16
P20	42	F	2	Primary lesion on left leg, another on right ankle	2+	Positive	Positive	Negative	0	Negative	Negative	Negative	Complete cure	12
P21	54	M	6	Primary lesion on right forearm	5+	Positive	Positive	Negative	0	Negative	Positive	Negative	Complete cure	13
P22	39	M	8	Primary lesion on right forearm	0	Negative	Positive	Negative	0	Negative	Positive	Negative	Complete cure	12
P23	26	M	25	Primary lesion on left forearm	0	Negative	Positive	Positive	0	Negative	Positive	Negative	Complete cure	7
P24	46	F	3	Primary lesion on right upper neck, another on right shoulder	5+	Positive	Positive	Positive	5+	Positive	Positive	Negative	Not completely healed. Still on treatment at 6 mo FU	Given 27th dose at 6 mo FU, completely healed at 6.5 mo FU
P25	35	M	6	Primary lesion on right forearm	0	Negative	Positive	Negative	0	Negative	Positive (Faintly)	Negative	Complete cure	9
P26	47	M	4	Primary lesion on back of the neck	1+	Positive	Positive	Negative	0	Negative	Negative	Negative	Complete cure	6
P28	61	M	3	Primary lesion on left leg, another on left leg lower anterior	0	Negative	Positive	Negative	0	Negative	Positive (Faintly)	Negative	Complete cure	10
P29	45	M	9	Primary lesion on left arm	2+	Positive	Positive	Positive	3+	Positive	Positive	Negative	Complete cure	21
P30	33	F	3	Primary lesion on left arm	2+	Positive	Positive	Negative	0	Negative	Positive (Faintly)	Negative	Complete cure	9
P31	64	M	2	Primary lesion on left leg and another on left cheek	2+	Positive	Positive	Negative	0	Negative	Negative	Negative	Complete cure	4
P32	49	M	5	Primary lesion on right arm and two more on right shoulder and left forearm	2+	Positive	Positive	Negative	1+	Positive	Positive	Negative	Complete cure	26
P33	27	M	4	Primary lesion on left forearm	2+	Positive	Positive	Negative	0	Negative	Positive	Negative	Complete cure	12
